# Reanalysis of Bels et al. (2025) given complex anthropogenic hybridization in *Iguana delicatissima* and intraspecific diversity in *Iguana iguana*

**DOI:** 10.64898/2026.03.19.713079

**Authors:** Matthijs P. van den Burg, Julian Thibaudier

## Abstract

Understanding behavioral differences between hybridizing non-native and closely related endangered species could aid conservation management. In Zoology volume 169, Bels et al. (2025) presented first data on display-action-patterns (DAP) of native *Iguana delicatissima*, and compared those with non-native iguanas from islands of the Guadeloupe Archipelago, Lesser Antilles. Here, we address concerns about their study design and analytical methodology considering published literature on hybridization and reproductive seasons, and especially missing behavioral metadata preventing identifying and adjusting for potential confounding factors. Despite these limitations, we reanalyze their data given our proposed corrections, primarily a literature-informed adjustment of their two-level ‘species’ category through a site-level inference of hybrid status. Additionally, we utilize online videos to compare DAPs of non-native iguanas in the Archipelago with those from their populations of origin in South American. Significant differences in DAP characteristics among ‘species’ categories (native *I. delicatissima*, non-native iguanas, and hybrids) show that the variation in DAPs is more complex than suggested. Thus, highlighting the presence of behavioral variation among subpopulations within widely hybridizing iguanid populations, which has been poorly studied. Additionally, our preliminary DAP comparison between non-native iguanas and two mainland South American mitochondrial clades of *Iguana iguana* suggests that Guadeloupe non-native iguanas retained their original DAP. We show that the original dataset contains site-, individual-, and potentially context-dependent variation that cannot be assessed nor correct for, thus hampering considerations of the original hypotheses. Our effort will contribute to study design and methodology of future studies on iguanid behavior, especially in anthropogenic hybridization contexts.
