## Supplementary material for "Reanalysis of Bels et al. (2025) given complex anthropogenic hybridization in *Iguana delicatissima* and intraspecific diversity in *Iguana iguana*": Data File S1

spp	dur_bob	loc	ID	bob_no
deli	2.27	COLIBRI	21	1
deli	1.5	COLIBRI	21	2
deli	1.43	COLIBRI	21	3
deli	1.43	COLIBRI	21	4
deli	1.9	COLIBRI	21	1
deli	1.37	COLIBRI	21	2
deli	1.28	COLIBRI	21	3
deli	1.4	COLIBRI	21	4
deli	2	COLIBRI	22	1
deli	1.35	COLIBRI	22	2
deli	1.05	COLIBRI	22	3
deli	1.82	COLIBRI	22	1
deli	1.55	COLIBRI	22	2
deli	1.87	COLIBRI	26	1
deli	1.05	COLIBRI	26	2
deli	1.12	COLIBRI	26	3
deli	1.27	COLIBRI	26	1
deli	1.13	COLIBRI	26	2
deli	1.25	COLIBRI	26	3
deli	1.42	COLIBRI	27	1
deli	1.1	COLIBRI	27	2
deli	0.83	COLIBRI	27	3
deli	0.82	COLIBRI	27	4
deli	1.1	COLIBRI	28	1
deli	0.97	COLIBRI	28	2
deli	0.8	COLIBRI	28	3
deli	0.75	COLIBRI	29	1
deli	1.87	COLIBRI	29	2
deli	0.73	COLIBRI	29	3
deli	0.8	COLIBRI	29	4
deli	0.88	COLIBRI	29	5
deli	1.18	COLIBRI	30	1
deli	1.25	COLIBRI	30	2
deli	0.95	COLIBRI	30	3
deli	0.95	COLIBRI	30	4
deli	2.23	COLIBRI	31	1
deli	1.17	COLIBRI	31	2
deli	1.18	COLIBRI	31	3
deli	2.22	COLIBRI	32	1
deli	1.55	COLIBRI	32	2
deli	1.35	COLIBRI	32	3
deli	2.52	COLIBRI	33	1
deli	1.3	COLIBRI	33	2
deli	1.62	COLIBRI	34	1
deli	1.2	COLIBRI	34	2
deli	1.15	COLIBRI	34	3
deli	1.77	COLIBRI	35	1
deli	0.98	COLIBRI	35	2
deli	1.2	COLIBRI	35	3
deli	1.13	COLIBRI	35	4
deli	1.15	COLIBRI	35	5
deli	1.27	COLIBRI	35	6
deli	1.02	COLIBRI	35	7
deli	1.88	COLIBRI	35	1
deli	1.62	COLIBRI	35	2
deli	1.1	COLIBRI	35	3
deli	1.13	COLIBRI	35	4
deli	1.23	COLIBRI	35	5
deli	1.05	COLIBRI	35	6
deli	1.7	COLIBRI	35	1
deli	1.05	COLIBRI	35	2
deli	1.82	COLIBRI	36	1
deli	1.28	COLIBRI	36	2
deli	1.23	COLIBRI	36	3
deli	1.27	COLIBRI	36	4
deli	1.42	COLIBRI	36	1
deli	1.03	COLIBRI	36	2
deli	1.08	COLIBRI	36	3
deli	1.95	COLIBRI	36	1
deli	1.37	COLIBRI	36	2
deli	1.48	COLIBRI	37	1
deli	1.05	COLIBRI	37	2
deli	0.95	COLIBRI	37	3
deli	0.82	COLIBRI	37	4
deli	1.08	COLIBRI	37	5
deli	0.92	COLIBRI	37	6
deli	2.62	COLIBRI	36	1
deli	1.7	COLIBRI	36	2
deli	1.18	COLIBRI	36	3
deli	1.78	COLIBRI	38	1
deli	0.92	COLIBRI	38	2
deli	1.02	COLIBRI	38	3
deli	0.85	COLIBRI	38	4
deli	1	COLIBRI	38	5
deli	1.73	COLIBRI	38	1
deli	0.82	COLIBRI	38	2
deli	0.85	COLIBRI	38	3
deli	0.77	COLIBRI	38	4
deli	2.38	COLIBRI	36	1
deli	1.15	COLIBRI	36	2
deli	1.3	COLIBRI	36	3
deli	1.65	COLIBRI	39	1
deli	1.03	COLIBRI	39	2
deli	0.82	COLIBRI	39	3
deli	1.6	COLIBRI	39	1
deli	0.82	COLIBRI	39	2
deli	1.05	COLIBRI	39	3
deli	1.58	COLIBRI	40	1
deli	1.33	COLIBRI	40	2
deli	2.1	COLIBRI	40	1
deli	1.07	COLIBRI	40	2
deli	1.15	COLIBRI	40	3
deli	1.18	COLIBRI	40	4
deli	2.17	COLIBRI	40	1
deli	1.3	COLIBRI	40	2
deli	1.1	COLIBRI	40	3
deli	1.13	COLIBRI	40	4
deli	2.13	COLIBRI	40	1
deli	1.68	COLIBRI	40	2
deli	1.55	COLIBRI	40	3
deli	2.25	COLIBRI	40	1
deli	2.17	COLIBRI	40	2
deli	1.27	COLIBRI	40	3
deli	1.38	COLIBRI	40	4
deli	1.72	COLIBRI	39	1
deli	1.27	COLIBRI	39	2
deli	1.12	COLIBRI	39	3
deli	2.4	COLIBRI	40	1
deli	1.65	COLIBRI	40	2
deli	1.63	COLIBRI	39	1
deli	0.95	COLIBRI	39	2
deli	2.02	COLIBRI	41	1
deli	1.05	COLIBRI	41	2
deli	1.13	COLIBRI	41	3
deli	0.9	COLIBRI	41	4
deli	1.92	COLIBRI	42	1
deli	0.77	COLIBRI	42	2
deli	0.9	COLIBRI	42	3
deli	1.75	COLIBRI	41	1
deli	1.2	COLIBRI	41	2
deli	0.83	COLIBRI	41	3
deli	0.75	COLIBRI	41	4
deli	0.83	COLIBRI	41	5
deli	0.88	COLIBRI	41	6
deli	1.77	COLIBRI	42	1
deli	0.85	COLIBRI	42	2
deli	0.65	COLIBRI	42	3
deli	0.7	COLIBRI	42	4
deli	0.73	COLIBRI	42	5
deli	0.75	COLIBRI	42	6
deli	0.73	COLIBRI	42	7
deli	1.47	COLIBRI	42	1
deli	0.75	COLIBRI	42	2
deli	0.72	COLIBRI	42	3
deli	0.72	COLIBRI	42	4
deli	0.83	COLIBRI	42	5
deli	0.72	COLIBRI	42	6
deli	2.02	COLIBRI	41	1
deli	0.75	COLIBRI	41	2
deli	0.88	COLIBRI	41	3
deli	0.87	COLIBRI	41	4
deli	0.88	COLIBRI	41	5
deli	1.28	COLIBRI	41	6
deli	1.27	COLIBRI	42	1
deli	1	COLIBRI	42	2
deli	0.73	COLIBRI	42	3
deli	0.7	COLIBRI	42	4
deli	0.63	COLIBRI	42	5
deli	1.55	COLIBRI	41	1
deli	0.93	COLIBRI	41	2
deli	0.9	COLIBRI	41	3
deli	1.08	COLIBRI	41	4
deli	1.55	COLIBRI	41	1
deli	1.02	COLIBRI	41	2
deli	0.87	COLIBRI	41	3
deli	0.87	COLIBRI	41	4
deli	0.85	COLIBRI	41	5
deli	1.75	COLIBRI	42	1
deli	0.77	COLIBRI	42	2
deli	0.8	COLIBRI	42	3
deli	0.85	COLIBRI	42	4
deli	0.8	COLIBRI	42	5
deli	1.98	COLIBRI	41	1
deli	1.37	COLIBRI	41	2
deli	0.92	COLIBRI	41	3
deli	0.93	COLIBRI	41	4
deli	0.87	COLIBRI	41	5
deli	1.85	COLIBRI	41	1
deli	1.15	COLIBRI	41	2
deli	1.05	COLIBRI	41	3
deli	0.95	COLIBRI	41	4
deli	0.9	COLIBRI	41	5
deli	0.68	COLIBRI	41	6
deli	1.72	COLIBRI	42	1
deli	0.93	COLIBRI	42	2
deli	0.78	COLIBRI	42	3
deli	0.8	COLIBRI	42	4
deli	0.7	COLIBRI	42	5
deli	0.73	COLIBRI	42	6
deli	2.4	COLIBRI	41	1
deli	1.33	COLIBRI	41	2
deli	1.03	COLIBRI	41	3
deli	0.97	COLIBRI	41	4
deli	1.6	COLIBRI	42	1
deli	0.9	COLIBRI	42	2
deli	0.85	COLIBRI	42	3
deli	0.85	COLIBRI	42	4
deli	2.02	COLIBRI	42	1
deli	0.88	COLIBRI	42	2
deli	0.98	COLIBRI	42	3
deli	0.77	COLIBRI	42	4
deli	2.28	COLIBRI	42	1
deli	0.95	COLIBRI	42	2
deli	1.17	COLIBRI	42	3
deli	0.95	COLIBRI	42	4
deli	1.1	COLIBRI	42	5
deli	1.1	COLIBRI	42	6
iguana	0.516666667	MA	1	6
iguana	0.45	MA	1	5
iguana	0.483333333	MA	1	4
iguana	1.783333333	MA	1	3
iguana	1.5	MA	1	2
iguana	1.216666667	MA	1	1
iguana	0.466666667	MA	1	6
iguana	0.416666667	MA	1	5
iguana	0.45	MA	1	4
iguana	0.8	MA	1	3
iguana	1.4	MA	1	2
iguana	1.583333333	MA	1	1
iguana	0.45	MA	1	5
iguana	0.383333333	MA	1	4
iguana	0.75	MA	1	3
iguana	2.116666667	MA	1	2
iguana	1.033333333	MA	1	1
iguana	32.95	MA	2	5
iguana	0.416666667	MA	2	4
iguana	0.616666667	MA	2	3
iguana	1.3	MA	2	2
iguana	1.016666667	MA	2	1
iguana	0.366666667	MA	2	6
iguana	0.35	MA	2	5
iguana	0.383333333	MA	2	4
iguana	0.416666667	MA	2	3
iguana	1.55	MA	2	2
iguana	0.883333333	MA	2	1
iguana	0.35	MA	3	6
iguana	0.35	MA	3	5
iguana	0.316666667	MA	3	4
iguana	0.266666667	MA	3	3
iguana	1.8	MA	3	2
iguana	0.966666667	MA	3	1
iguana	0.333333333	MA	3	5
iguana	0.35	MA	3	4
iguana	0.35	MA	3	3
iguana	2.15	MA	3	2
iguana	0.75	MA	3	1
iguana	0.35	MA	3	5
iguana	0.4	MA	3	4
iguana	0.4	MA	3	3
iguana	1.5	MA	3	2
iguana	0.75	MA	3	1
iguana	0.35	MA	4	4
iguana	0.35	MA	4	3
iguana	1.583333333	MA	4	2
iguana	1.016666667	MA	4	1
iguana	0.366666667	MA	4	5
iguana	0.35	MA	4	4
iguana	0.383333333	MA	4	3
iguana	2.166666667	MA	4	2
iguana	1.166666667	MA	4	1
iguana	0.366666667	MA	4	5
iguana	0.366666667	MA	4	4
iguana	0.316666667	MA	4	3
iguana	1.566666667	MA	4	2
iguana	0.966666667	MA	4	1
iguana	0.366666667	MA	4	5
iguana	0.35	MA	4	4
iguana	0.35	MA	4	3
iguana	1.516666667	MA	4	2
iguana	0.8	MA	4	1
iguana	0.55	MA	4	4
iguana	0.433333333	MA	4	3
iguana	1.516666667	MA	4	2
iguana	0.933333333	MA	4	1
iguana	0.366666667	MA	4	6
iguana	0.333333333	MA	4	5
iguana	0.316666667	MA	4	4
iguana	0.333333333	MA	4	3
iguana	1.316666667	MA	4	2
iguana	0.983333333	MA	4	1
iguana	0.433333333	MA	1	5
iguana	0.4	MA	1	4
iguana	0.416666667	MA	1	3
iguana	1.516666667	MA	1	2
iguana	1.3	MA	1	1
iguana	0.35	MA	1	5
iguana	0.433333333	MA	1	4
iguana	0.5	MA	1	3
iguana	2.233333333	MA	1	2
iguana	1.816666667	MA	1	1
iguana	0.416666667	MA	1	5
iguana	0.45	MA	1	4
iguana	0.55	MA	1	3
iguana	1.683333333	MA	1	2
iguana	1.583333333	MA	1	1
iguana	0.366666667	MA	1	5
iguana	0.4	MA	1	4
iguana	0.433333333	MA	1	3
iguana	1.5	MA	1	2
iguana	0.866666667	MA	1	1
iguana	0.383333333	CA	5	6
iguana	0.4	CA	5	5
iguana	0.483333333	CA	5	4
iguana	0.55	CA	5	3
iguana	1.683333333	CA	5	2
iguana	0.616666667	CA	5	1
iguana	0.416666667	CA	6	6
iguana	0.4	CA	6	5
iguana	0.416666667	CA	6	4
iguana	0.5	CA	6	3
iguana	1.433333333	CA	6	2
iguana	0.75	CA	6	1
iguana	0.416666667	CA	6	6
iguana	0.433333333	CA	6	5
iguana	0.45	CA	6	4
iguana	0.483333333	CA	6	3
iguana	1.166666667	CA	6	2
iguana	0.933333333	CA	6	1
iguana	0.366666667	CA	6	6
iguana	0.4	CA	6	5
iguana	0.466666667	CA	6	4
iguana	0.983333333	CA	6	3
iguana	0.583333333	CA	6	2
iguana	0.516666667	CA	6	1
iguana	0.366666667	CA	7	6
iguana	0.383333333	CA	7	5
iguana	0.416666667	CA	7	4
iguana	1.066666667	CA	7	3
iguana	0.733333333	CA	7	2
iguana	0.6	CA	7	1
iguana	0.333333333	CA	7	4
iguana	0.466666667	CA	7	3
iguana	1.233333333	CA	7	2
iguana	0.716666667	CA	7	1
iguana	0.366666667	CA	8	5
iguana	0.45	CA	8	4
iguana	0.983333333	CA	8	3
iguana	0.866666667	CA	8	2
iguana	0.75	CA	8	1
iguana	0.416666667	CA	8	6
iguana	0.45	CA	8	5
iguana	0.433333333	CA	8	4
iguana	1.333333333	CA	8	3
iguana	0.85	CA	8	2
iguana	0.766666667	CA	8	1
iguana	0.4	CA	8	6
iguana	0.466666667	CA	8	5
iguana	0.416666667	CA	8	4
iguana	1	CA	8	3
iguana	1.05	CA	8	2
iguana	2.1	CA	8	1
iguana	0.416666667	CA	8	5
iguana	0.483333333	CA	8	4
iguana	1.583333333	CA	8	3
iguana	0.866666667	CA	8	2
iguana	0.733333333	CA	8	1
iguana	0.45	CA	8	5
iguana	0.5	CA	8	4
iguana	0.5	CA	8	3
iguana	1.266666667	CA	8	2
iguana	1.133333333	CA	8	1
iguana	0.45	CA	8	5
iguana	0.466666667	CA	8	4
iguana	0.466666667	CA	8	3
iguana	1.15	CA	8	2
iguana	1.1	CA	8	1
iguana	0.383333333	CA	8	4
iguana	0.483333333	CA	8	3
iguana	1.033333333	CA	8	2
iguana	0.95	CA	8	1
iguana	0.466666667	CA	8	5
iguana	0.516666667	CA	8	4
iguana	0.466666667	CA	8	3
iguana	1	CA	8	2
iguana	0.983333333	CA	8	1
iguana	0.75	CA	9	4
iguana	0.566666667	CA	9	3
iguana	1.316666667	CA	9	2
iguana	0.95	CA	9	1
iguana	0.383333333	CA	10	5
iguana	0.383333333	CA	10	4
iguana	1.433333333	CA	10	3
iguana	0.816666667	CA	10	2
iguana	0.433333333	CA	10	1
iguana	0.65	CA	11	4
iguana	1.433333333	CA	11	3
iguana	0.95	CA	11	2
iguana	0.666666667	CA	11	1
iguana	0.466666667	CA	5	6
iguana	0.433333333	CA	5	5
iguana	0.433333333	CA	5	4
iguana	0.4	CA	5	3
iguana	1.033333333	CA	5	2
iguana	0.666666667	CA	5	1
iguana	0.433333333	CA	5	6
iguana	0.333333333	CA	5	5
iguana	0.433333333	CA	5	4
iguana	0.4	CA	5	3
iguana	1.066666667	CA	5	2
iguana	0.733333333	CA	5	1
iguana	0.4	CA	5	5
iguana	0.4	CA	5	4
iguana	0.466666667	CA	5	3
iguana	1.3	CA	5	2
iguana	0.966666667	CA	5	1
iguana	0.366666667	CA	5	6
iguana	0.4	CA	5	5
iguana	0.433333333	CA	5	4
iguana	0.533333333	CA	5	3
iguana	1.366666667	CA	5	2
iguana	0.9	CA	5	1
iguana	0.5	GO	12	6
iguana	0.466666667	GO	12	5
iguana	0.533333333	GO	12	4
iguana	1.416666667	GO	12	3
iguana	0.9	GO	12	2
iguana	0.566666667	GO	12	1
iguana	0.383333333	GO	13	4
iguana	0.366666667	GO	13	3
iguana	1.183333333	GO	13	2
iguana	0.733333333	GO	13	1
iguana	0.383333333	GO	13	5
iguana	0.383333333	GO	13	4
iguana	0.333333333	GO	13	3
iguana	1.066666667	GO	13	2
iguana	0.783333333	GO	13	1
iguana	0.583333333	GO	14	7
iguana	0.583333333	GO	14	6
iguana	0.633333333	GO	14	5
iguana	0.633333333	GO	14	4
iguana	0.766666667	GO	14	3
iguana	1.766666667	GO	14	2
iguana	1.1	GO	14	1
iguana	0.583333333	GO	14	3
iguana	1.8	GO	14	2
iguana	0.9	GO	14	1
iguana	0.45	GO	14	7
iguana	0.433333333	GO	14	6
iguana	0.466666667	GO	14	5
iguana	0.55	GO	14	4
iguana	0.65	GO	14	3
iguana	1.883333333	GO	14	2
iguana	1.1	GO	14	1
iguana	0.433333333	GO	14	6
iguana	0.516666667	GO	14	5
iguana	0.6	GO	14	4
iguana	0.5	GO	14	3
iguana	1.483333333	GO	14	2
iguana	0.883333333	GO	14	1
iguana	0.5	GO	14	8
iguana	0.466666667	GO	14	7
iguana	0.55	GO	14	6
iguana	0.6	GO	14	5
iguana	0.683333333	GO	14	4
iguana	0.733333333	GO	14	3
iguana	2.116666667	GO	14	2
iguana	1.283333333	GO	14	1
iguana	0.35	GO	15	8
iguana	0.383333333	GO	15	7
iguana	0.383333333	GO	15	6
iguana	0.45	GO	15	5
iguana	0.5	GO	15	4
iguana	0.45	GO	15	3
iguana	2.016666667	GO	15	2
iguana	0.783333333	GO	15	1
iguana	0.316666667	GO	16	7
iguana	0.366666667	GO	16	6
iguana	0.416666667	GO	16	5
iguana	0.433333333	GO	16	4
iguana	0.466666667	GO	16	3
iguana	1.55	GO	16	2
iguana	0.8	GO	16	1
iguana	0.35	GO	17	8
iguana	0.366666667	GO	17	7
iguana	0.366666667	GO	17	6
iguana	0.4	GO	17	5
iguana	0.4	GO	17	4
iguana	1.816666667	GO	17	3
iguana	0.916666667	GO	17	2
iguana	0.783333333	GO	17	1
iguana	0.35	GO	17	7
iguana	0.383333333	GO	17	6
iguana	0.416666667	GO	17	5
iguana	0.45	GO	17	4
iguana	0.45	GO	17	3
iguana	2.166666667	GO	17	2
iguana	0.766666667	GO	17	1
iguana	0.483333333	GO	15	7
iguana	0.483333333	GO	15	6
iguana	0.566666667	GO	15	5
iguana	0.616666667	GO	15	4
iguana	0.566666667	GO	15	3
iguana	2.1	GO	15	2
iguana	1.25	GO	15	1
iguana	0.5	GO	15	8
iguana	0.516666667	GO	15	7
iguana	0.516666667	GO	15	6
iguana	0.533333333	GO	15	5
iguana	0.683333333	GO	15	4
iguana	0.716666667	GO	15	3
iguana	1.966666667	GO	15	2
iguana	1.283333333	GO	15	1
iguana	0.583333333	GO	15	7
iguana	0.566666667	GO	15	6
iguana	0.533333333	GO	15	5
iguana	0.666666667	GO	15	4
iguana	0.6	GO	15	3
iguana	2.516666667	GO	15	2
iguana	1.433333333	GO	15	1
