## Supplementary material for "Reanalysis of Bels et al. (2025) given complex anthropogenic hybridization in *Iguana delicatissima* and intraspecific diversity in *Iguana iguana*": Data File S2

spp	loc	ID	tot_dur
delicatissima	COLIBRI	1	13.42
delicatissima	COLIBRI	1	13.02
delicatissima	COLIBRI	2	9.68
delicatissima	COLIBRI	2	6.07
delicatissima	COLIBRI	6	8.27
delicatissima	COLIBRI	6	7.7
delicatissima	COLIBRI	7	10.53
delicatissima	COLIBRI	7	6.85
delicatissima	COLIBRI	10	12.1
delicatissima	COLIBRI	10	11.07
delicatissima	COLIBRI	11	9.7
delicatissima	COLIBRI	11	10.13
delicatissima	COLIBRI	12	6.58
delicatissima	COLIBRI	12	8.95
delicatissima	COLIBRI	15	22.5
delicatissima	COLIBRI	15	18.92
delicatissima	COLIBRI	15	5.17
delicatissima	COLIBRI	16	13.52
delicatissima	COLIBRI	16	8.38
delicatissima	COLIBRI	16	5.58
delicatissima	COLIBRI	16	10.32
delicatissima	COLIBRI	16	10
delicatissima	COLIBRI	18	17.95
delicatissima	COLIBRI	18	15.02
delicatissima	COLIBRI	18	11.35
delicatissima	COLIBRI	19	8.35
delicatissima	COLIBRI	19	8.8
delicatissima	COLIBRI	19	9.13
delicatissima	COLIBRI	19	5
delicatissima	COLIBRI	20	5.25
delicatissima	COLIBRI	20	13.02
delicatissima	COLIBRI	20	13.77
delicatissima	COLIBRI	20	10.07
delicatissima	COLIBRI	20	14.4
delicatissima	COLIBRI	20	6.17
delicatissima	COLIBRI	21	11.63
delicatissima	COLIBRI	21	8.9
delicatissima	COLIBRI	21	16.47
delicatissima	COLIBRI	21	18.53
delicatissima	COLIBRI	21	11.37
delicatissima	COLIBRI	21	13.52
delicatissima	COLIBRI	21	14.42
delicatissima	COLIBRI	21	17.15
delicatissima	COLIBRI	21	11.9
delicatissima	COLIBRI	21	18.18
delicatissima	COLIBRI	22	20
delicatissima	COLIBRI	22	17.08
delicatissima	COLIBRI	22	13.7
delicatissima	COLIBRI	22	14.73
delicatissima	COLIBRI	22	18.12
delicatissima	COLIBRI	22	11.27
delicatissima	COLIBRI	22	12.25
iguana	GO	26	6.42
iguana	GO	27	4.18
iguana	GO	27	4.5
iguana	GO	28	7.87
iguana	GO	28	5.63
iguana	GO	28	8.45
iguana	GO	28	6.18
iguana	GO	29	7.65
iguana	GO	30	8.83
iguana	GO	31	9
iguana	GO	32	8.93
iguana	GO	32	8.53
iguana	GO	29	9.07
iguana	GO	29	9.03
iguana	GO	29	10.25
iguana	MA	33	6.72
iguana	MA	33	6.33
iguana	MA	33	5.93
iguana	MA	34	5.92
iguana	MA	34	6.03
iguana	MA	35	5.45
iguana	MA	35	4.93
iguana	MA	35	5.3
iguana	MA	36	5.37
iguana	MA	36	5.73
iguana	MA	36	5.32
iguana	MA	36	5.47
iguana	MA	36	5.5
iguana	MA	36	5.67
iguana	MA	37	5.9
iguana	CA	38	6.3
iguana	CA	38	5.93
iguana	CA	38	6.45
iguana	CA	39	6.35
iguana	CA	39	5.28
iguana	CA	40	5.08
iguana	CA	40	5.2
iguana	CA	40	6.62
iguana	CA	40	5.05
iguana	CA	40	4.73
iguana	CA	40	4.75
iguana	CA	40	4.28
iguana	CA	40	4.52
iguana	CA	41	5.08
iguana	CA	42	4.67
iguana	CA	43	5.48
iguana	CA	44	2.27
iguana	CA	44	2.32
iguana	CA	44	2.22
iguana	CA	44	2.52
